# JAK-STAT Signaling Enables Lineage Plasticity-driven AR Targeted Therapy Resistance

**DOI:** 10.1101/2021.11.02.466956

**Authors:** Su Deng, Choushi Wang, Yunguan Wang, Yaru Xu, Xiaoling Li, Nickolas A Johnson, U-Ging Lo, Lingfan Xu, Julisa Gonzalez, Lauren A Metang, Jianfeng Ye, Carla Rodriguez Tirado, Kathia Rodarte, Zhiqun Xie, Carlos Arana, Valli Annamalai, Jer-Tsong Hsieh, Donald J. Vander Griend, Bo Li, Tao Wang, Ping Mu

## Abstract

Emerging evidence indicates that various cancers can gain resistance to targeted therapies by acquiring lineage plasticity. Although various genomic and transcriptomic aberrations correlate with lineage plasticity-driven resistance, the molecular mechanisms of acquiring lineage plasticity have not been fully elucidated. Through integrated transcriptomic and single cell RNA-Seq (scRNA-Seq) analysis of more than 80,000 cells, we reveal for the first time that the Janus kinase (JAK)-signal transducer and activator of transcription (STAT) signaling is a crucial executor in promoting lineage plasticity-driven AR targeted therapy resistance in prostate cancer. Ectopic activation of JAK-STAT signaling is specifically required for the AR targeted therapy resistance of subclones expressing multilineage, stem-like and epithelial-to-mesenchymal transition (EMT) lineage transcriptional programs and represents a potential therapeutic target for overcoming AR targeted therapy resistance.

**One-Sentence Summary:** JAK-STAT signaling is a crucial executor in promoting lineage plasticity-driven AR therapy resistance in prostate cancer.
