## Supplementary material for "JAK-STAT Signaling Enables Lineage Plasticity-driven AR Targeted Therapy Resistance": AR Score and lineage specific signatures gene lists

### Sheet: Sheet1
Table S2. AR Score and lineage specific signatures gene lists
AR Score Gene	Partially Restored AR Score Gene	Luminal	Basal	NE	EMT	Stem-like
ABCC4	ABCC4	ACPP	AEBP1	BRINP1	CDH2	ALDH1A1
ACSL3	ACSL3	ALDH1A3	ANXA8L2	ASCL1	CDH11	ALCAM
ADAM7	C1orf116	ALOX15B	ARHGAP25	C7orf76	DCN	CD44
C1orf116	EAF2	AMACR	BNC1	CHGA	DSP	CD55
CENPN	ELL2	ANKRD1	C16orf74	CHGB	FN1	KIT
EAF2	FKBP5	ANO7	CAV1	ENO2	SNAI1	KLF4
ELL2	GNMT	AR	CAV2	EZH2	SNAI2	NANOG
FKBP5	HERC3	ASRGL1	CDH13	FOXA2	TWIST1	NES
GNMT	MPHOSPH9	C2	CNTNAP3B	GNAO1	VIM	NOTCH4
HERC3	NKX3-1	CCK	COL17A1	INSM1	ZEB1	OCT4
KLK2	PMEPA1	CD24	COL4A6	KCNB2	ZEB2	PDPN
KLK3	PTGER4	CHI3L2	CSMD2	KCND2		PROM1
MAF	TMPRSS2	CLDN3	CYR61	LRRC16B		SOX2
MED28	ZBTB10	CPNE4	DKK1	MAP10		WNT7A
MPHOSPH9		CSGALNACT1	DKK3	MYCN
NKX3.1		CWH43	DLC1	NCAM1
NNMT		DCDC2	DLK2	NKX2-1
PMEPA1		DLL4	ERG	NRSN1
PTGER4		DNAJC12	FAT3	PCSK1
TMPRSS2		DOCK11	FGFR3	POU3F2
ZBTB10		DPP4	FHL1	PROX1
		ELOVL2	FJX1	RGS7
		ERG	FLRT2	SCG3
		FBP1	FOXI1	SEC11C
		FGF13	GIMAP8	SEZ6
		FOLH1	HMGA2	SIAH2
		GFPT2	IGFBP7	SOX2
		GPR98	IL1A	ST8SIA3
		HLA-DMB	IL33	SVOP
		INHBB	ITGA6	SYP
		KCNN2	ITGA6	SYT11
		KLK3	JAG2
		KMO	JAM3
		KRT18	KCNMA1
		KRT20	KCNQ5
		KRT8	KIRREL
		LMAN1L	KRT14
		LMO7	KRT15
		LOC286002	KRT17
		LTB	KRT34
		MB	KRT5
		MUC2	KRT6A
		NKX3-1	LTBP2
		NPTX2	MMP3
		OSTalpha	MRC2
		PDE8B	MSRB3
		PGC	MUM1L1
		PLA2G2A	NGFR
		POTEM	NIPAL4
		PPM1H	NOTCH4
		PSCA	NRG1
		PTPRN2	PDPN
		RAMP1	SERPINB13
		RIMS1	SERPINF1
		SERHL2	SH2D5
		SLC2A12	SPARC
		SPDEF	SYNE1
		ST8SIA1	TAGLN
		SYT7	THBS2
		TBXAS1	TNC
		TOX3	TP63
		TRPM8	VSNL1
		TRPV6	WNT7A
		TSPAN8
		UPK1A
		VNN3
